# ER exit sites in *Drosophila* display abundant ER-Golgi vesicles and pearled tubes but no megacarriers

**DOI:** 10.1101/2021.03.09.434528

**Authors:** Ke Yang, Min Liu, Zhi Feng, Marta Rojas, Lingjian Zhou, Hongmei Ke, José Carlos Pastor-Pareja

**Affiliations:** School of Life Sciences, Tsinghua University, Beijing, China; School of Medicine, Tsinghua University, Beijing, China; Tsinghua-Peking Center for Life Sciences, Beijing, China

**Author notes:** These authors contributed equally to this work (Ke Yang, Min Liu). Contact: José Carlos Pastor-Pareja School of Life Sciences, Tsinghua University Medical Science Bldg., D224 Beijing 100084, China http://joselab.life.tsinghua.edu.cn.

**Keywords:** Traffic, secretion, intermediate compartment, ERGIC, Golgi, Tango1

## Abstract

Secretory cargos are collected at ER exit sites (ERES) before transport to the Golgi apparatus. Decades of research have provided many details of the molecular events underlying ER-Golgi exchanges. Essential questions, however, remain about the organization of the ER-Golgi interface in cells and the type of membrane structures mediating traffic from ERES. To investigate these, we used transgenic tagging in *Drosophila* flies, 3D-SIM and FIB-SEM to characterize ERES-Golgi units in collagen-producing fat body, imaginal discs and imaginal discs overexpressing ERES determinant Tango1. We found in front of ERES a pre-cis-Golgi region involved in both anterograde and retrograde transport. This pre-cis-Golgi is continuous with the rest of the Golgi, not a separate intermediate compartment or collection of large carriers, for which we found no evidence. We found, however, many vesicles, as well as pearled tubules connecting ERES and Golgi.
