## Supplementary material for "ER exit sites in *Drosophila* display abundant ER-Golgi vesicles and pearled tubes but no megacarriers": Suppl. Table S1

### Sheet: Sheet1
Fig. 1	Drosophila ERES-Golgi units contain trans-, mid-, cis- and pre-cis-Golgi elements
A, B	y w ; Sec16fTRG.01259.sGFP (anti-Tango1)
C	w ; Cg-GAL4 UAS-GalT.TagRFP / UAS‐ManII.EGFP (anti-GMAP)
D	w GmapKM0132.GFP (anti-Tango1, anti-GM130)
E	w ; Cg-Gal4 UAS-Grasp65.GFP (anti-Tango1, anti-GM130)
Fig. 2	COPI and COPII distribution in ERES-Golgi units imaged through SIM
A	w ; Cg-GAL4 / + ; UAS‐γCOP.APEX.GFP / + (anti-Tango1)
B	w ; Cg-GAL4 / + ; UAS‐Arf79F.GFP.APEX / UAS‐ManII.TagRFP
C	w ; Cg-GAL4 / + ; UAS-Sec13.GFP.APEX / UAS‐Grasp65.RFP
D	w ; Cg-GAL4 / + ; UAS‐Sar1.GFP.APEX / + (anti-GMAP)
Fig. 3	COPI and COPII distribution imaged through APEX-TEM
A	w ; Cg-Gal4 UAS-SP.GFP.APEX.Tango1.19A
	w ; UAS-SP.GFP.APEX.Tango1.19A / + ; Act5C-FO-GAL4 / +
B	w ; Cg-Gal4 UAS-Grasp65.GFP.APEX.41-1
	w ; UAS-Grasp65.GFP.APEX.30-1 / + ; Act5C-FO-GAL4 / +
C	w ; Cg-GAL4 / + ; UAS-γCOP.APEX.GFP.3-1 / +
	w ; UAS-γCOP.APEX.GFP.27-1 / + ; Act5C-FO-GAL4 / +
D	w ; Cg-GAL4 /+ ; UAS-Sec13.GFP.APEX.22-2 / +
	w ; UAS-Sec13.GFP.APEX.20-2 / + ; Act5C-FO-GAL4 / +
E	w ; Cg-GAL4 / + ; UAS-Arf79F.GFP.APEX.16-3 / +
	w ; UAS-Arf79F.GFP.APEX.28-1 / + ; Act5C-FO-GAL4 / +
F	w ; Cg-GAL4 / + ; UAS-Sar1.GFP.APEX.20-2 / +
	w ; UAS-Sar1.GFP.APEX.20-1.2 / + ; Act5C-FO-GAL4 / +
Fig. 4	Pre-cis-Golgi is involved in both anterograde and retrograde transport
A	w ; Cg-GAL4 / + ; UAS-γCOP.mRFP / UAS-Sec13.GFP.APEX
B	w / y sc v sev ; vkgG454.GFP / UAS-Grasp65HMC05584.RNAi ; BM-40-SPARC-GAL4 UAS-Dcr2 / +
C	w / y sc v sev ; vkgG454.GFP / UAS-Grasp65HMC05584.RNAi ; BM-40-SPARC-GAL4 UAS-Dcr2 / + (anti-Tango1, anti-GM130)
D	w ; Cg-GAL4 / + ; UAS-GFP.KDEL / + (anti-Tango1)
	w / y sc v sev ; Cg-GAL4 / UAS-Grasp65HMC05584.RNAi ; UAS-GFP.KDEL / + (anti-Tango1)
Fig. 5	FIB-SEM analysis reveals a single continuous Golgi compartment per ERES-Golgi unit
	w1118
Fig. 6	Tango1 expression increases ERES size
A, B, C, E	w1118
D	w ; UAS-SP.GFP.Tango1 / + ; Act5C-FO-GAL4 / +
F, G, H, I	w1118
	w ; UAS-SP.GFP.Tango1 / + ; Act5C-FO-GAL4 / +
Fig. 7	Analysis of vesicles in the ER-Golgi interface
	w1118
Fig. 8	ERES-Golgi connection through pearled tubular continuities
A, B, D, E, G, H	w1118
C, F	w1118
	w ; UAS-SP.GFP.Tango1 / + ; Act5C-FO-GAL4 / +
Suppl. Fig. S1	ER contacts with other organelles
	w1118
Suppl Fig. S2	FIB-SEM analysis of ERES-Golgi units in Tango1-overexpressing discs cells
	w ; UAS-SP.GFP.Tango1 / + ; Act5C-FO-GAL4 / +
