## Supplementary material for "ER exit sites in *Drosophila* display abundant ER-Golgi vesicles and pearled tubes but no megacarriers": Suppl. Table S2

### Sheet: Sheet1
Primer	Sequence (5‘-3’)
attNheIAPEX‐F	GGGGACAAGTTTGTACAAAAAAGCAGGCTTCGCTAGCATGGACTACAAGGATGAC
attSpeIAPEX-R	GGGGACCACTTTGTACAAGAAAGCTGGGTCACTAGTGTCCAGGGTCAGGCGCTCCA
sooXbaIGate-F	TGGAATTGGGAATTATCGAGGCCTGTCTAGAACAAGTTTGTACAAAAAA
sooXbaIGate-R	TCACCATGGTGGCGGGCTTCTCTAGAACCACTTTGTACAAGAAA
attSec13‐F	GGGGACAAGTTTGTACAAAAAAGCAGGCTTCATGGTGAGCCTGCTGCAAGA
attSec13‐R	GGGGACCACTTTGTACAAGAAAGCTGGGTCGTTGGAGAGCTGCGAGTTGG
attGrasp65‐F	GGGGACAAGTTTGTACAAAAAAGCAGGCTTCATGGGCTCGAGCCACAGCAT
attGrasp65‐R	GGGGACCACTTTGTACAAGAAAGCTGGGTCGTTTCCAGCCTGATTCAC
attSar1‐F	GGGGACAAGTTTGTACAAAAAAGCAGGCTTCATGTTCATCTGGGACTGGTT
attSar1‐R	GGGGACCACTTTGTACAAGAAAGCTGGGTCATCGATATACTGCGCCAGCC
attArf79F‐F	GGGGACAAGTTTGTACAAAAAAGCAGGCTTCATGGGAAACGTATTCGCGAA
attArf79F‐R	GGGGACCACTTTGTACAAGAAAGCTGGGTCGCGATTAGCGTTCTTCAATTG
SpeIgate-F	GGACTAGTACAAGTTTGTACAAAAAAGCTG
XhoIgate-R	CCGCTCGAGTCTAGCTTACGTCACCACTTT
NheIAPEX-F	CTAGCTAGCATGGACTACAAGGATGAC
SpeIAPEX-R	GGACTAGTGTCCAGGGTCAGGCGCTC
attAPEXTango1-F	GGGGACAAGTTTGTACAAAAAAGCAGGCTTCATGGACTACAAGGATGACGAC
attAPEXTango1-R	GGGGACCACTTTGTACAAGAAAGCTGGGTCTCATACCTCGCTGTAGGGTCGC
γCOP-F	ATGGGTTCGTTCCGCCGC
γCOP-APEX-R	TCCTTGTAGTCCATTCCAATGGCCGCCGTTAT
γCOP-APEX-F	CGGCGGCCATTGGAATGGACTACAAGGATGAC
APEX-R	GTCCAGGGTCAGGCGCTC
attγCOP-F	GGGGACAAGTTTGTACAAAAAAGCAGGCTTCATGGGTTCGTTCCGCCGC
attAPEX-R	GGGGACCACTTTGTACAAGAAAGCTGGGTCGTCCAGGGTCAGGCGCTC
